# Genome-Wide Associations within Diverse Wild Apple Germplasm for Postharvest Blue Mold Resistance to *Penicillium expansum*

**DOI:** 10.1101/2024.12.30.629434

**Authors:** Lauren Whitt, John S. Bennett, Tamara D. Collum, Breyn Evans, Doug Raines, Ben Gutierrez, Wojciech J. Janisiewicz, Wayne M. Jurick, Christopher Gottschalk

**Affiliations:** Appalachian Fruit Research Station, USDA-ARS, Kearneysville, WV; Plant Genetic Resource Unit, USDA-ARS, Geneva, NY; Food Quality Lab, USDA-ARS, Beltsville, MD

**Keywords:** blue mold resistance, *Malus sylvestris*, *Malus sieversii*, DNA markers, GWAS, postharvest decay, patulin

## Abstract

Post-harvest disease caused by the blue mold fungus, *Penicillium expansum*, accounts for a substantial proportion of economic losses in United States apple industry. Multiple modes of entry in the apple supply chain, plus emerging fungicide resistance, limit the current and long-term viability of using chemical controls alone. Previous phenotypic screens of *Malus* accessions in the USDA-ARS apple germplasm have identified varying levels of blue mold disease resistance in some wild apple accessions and hybrids. These wild apple species contain reservoirs of genetic resistance that can be integrated into apple breeding programs to complement the previously identified *qM-Pe3.1* marker from *M. sieversii*. We sought to identify these novel loci by combining historical phenotypes of the USDA-ARS wild apple germplasm with low-pass genomic sequencing to perform association mapping. Multi-locus mixed models identified five single nucleotide polymorphisms (SNPs) significantly associated with reduction of post-harvest rot under high concentration of *P. expansum* inoculum, and one SNP associated under low inoculum concentration. Within a 25,000 base pair window of these SNPs, we found candidate genes encoding proteins with known pathogen immune response and defense roles, such as a Cobra-like 7, flavin monooxygenase, LRR receptors, PR5-like receptor kinase, and a putative resistance protein RGA3. We present these loci as targets for identifying accessions with beneficial alleles that can be targeted for fine mapping and use in *Malus* breeding programs to achieve *M. domestica* lines with natural post-harvest rot resistance.
