## Supplementary material for "Genome-Wide Associations within Diverse Wild Apple Germplasm for Postharvest Blue Mold Resistance to *Penicillium expansum*": STable 1

### Sheet: Raw data
Supplemental Table 1. Phenotype data of Malus accessions infected with low and high concentratons of P. expansum inoculum. Lesion diameters were taken in quantitative measurements and presence/absence binaries. Sheet 1: raw data, Sheet 2: model estimated means pre and post normalization, Sheet 3: Box-cox transformation statistics used to normalize phenotypes.
				Low spore conc 10^ conidia/ml Fruit #																				High Spore Conc 10^4 conidia/ml Fruit #
#	KV_NAME	Accession	Blue mold phenotype	1	2	3	4	5	6	7	8	9	10	11	12	13	14	15	16	17	18	19	20	1	2	3	4	5	6	7	8	9	10	11	12	13	14	15	16	17	18	19	20	Low sum	High sum
1	GMAL 3685.d	PI 657038	resistant	0	0	0	0	0	0	0	0	0	0	0	0	0	0	0	0	0	0	0	0	0	0	0	0	0	0	0	0	0	0	0	0	0	0	0	0	0	0	0	0	0	0
2	GMAL 3688.h	PI 657044	resistant	0	0	0	0	0	0	0	0	0	0	0	0	0	0	0	0	0	0	0	0	0	0	0	0	0	0	0	0	0	0	0	0	0	0	0	0	0	0	0	0	0	0
3	GMAL 3691.j	PI 657055	resistant	0	0	0	0	0	0	0	0	0	0	0	0	0	0	0	0	0	0	0	0	0	0	0	0	0	0	0	0	0	0	0	0	0	0	0	0	0	0	0	0	0	0
4	GMAL 4286.c	PI 682799	resistant	0	0	0	0	0	0	0	0	0	0	0	0	0	0	0	0	0	0	0	0	0	0	0	0	0	0	0	0	0	0	0	0	0	0	0	0	0	0	0	0	0	0
5	GMAL 4304.d	PI 682802	resistant	0	0	0	0	0	0	0	0	0	0	0	0	0	0	0	0	0	0	0	0	0	0	0	0	0	0	0	0	0	0	0	0	0	0	0	0	0	0	0	0	0	0
6	GMAL 4317.f	PI 682804	resistant	0	0	0	0	0	0	0	0	0	0	0	0	0	0	0	0	0	0	0	0	0	0	0	0	0	0	0	0	0	0	0	0	0	0	0	0	0	0	0	0	0	0
7		PI 369855	resistant	0	0	0	0	0	0	0	0	0	0	0	0	0	0	0	0	0	0	0	0	0	0	0	0	0	0	0	0	0	0	0	0	0	0	0	0	0	0	0	0	0	0
8	GMAL 3547.n	PI 687735	resistant	0	0	0	0	0	0	0	0	0	0	0	0	0	0	0	0	0	0	0	0	0	0	0	0	0	0	0	0	0	0	0	0	0	0	0	0	0	0	0	0	0	0
9	GMAL 3689.i	PI 657047	resistant	0	0	0	0	0	0	0	0	0	0	0	0	0	0	0	0	0	0	0	0	0	0	0	0	0	0	0	0	0	0	0	0	0	0	0	0	0	0	0	0	0	0
10	GMAL 3684.a	PI 657035	resistant	0	0	0	.	.	.	.	.	.	.	.	.	.	.	.	.	.	.	.	.	0	0	0	0	.	.	.	.	.	.	.	.	.	.	.	.	.	.	.	.	0	0
11	PI 613981	PI 613981	resistant	0	0	0	0	0	0	0	0	0	0	0	0	0	0	0	0	0	0	0	0	.	0	0	0	0	0	0	0	0	0	0	0	0	0	0	0	0	0	0	0	0	0
12	GMAL 3690.d	PI 657051	moderately resistant	0	0	0	0	0	0	0	0	0	0	0	0	0	0	0	0	0	0	0	0	0	2	0	1	0	0	0	0	0	0	1	4	0	0	0	6	0	0	0	5	0	19
13	GMAL 3625.c	PI 657019	moderately resistant	0	0	0	0	0	0	0	0	0	0	0	0	0	0	0	0	0	0	0	0	1	1	4	5	1	2	3	2	0	0	0	0	0	0	0	0	0	0	0	0	0	19
14	GMAL 3683.g		moderately resistant	0	0	0	0	0	0	0	0	0	0	0	0	0	0	0	0	0	0	0	0	0	0	0	0	2	0	0	0	3	0	0	5	0	0	0	0	4	0	0	0	0	14
15	GMAL 3684.l	PI 657037	moderately resistant	0	0	0	0	0	0	0	0	0	0	0	0	0	0	0	0	0	0	0	0	0	0	0	0	0	0	0	3	1	1	0	0	0	1	0	0	0	2	0	1	0	9
16	GMAL 3999.n		moderately resistant	0	0	0	0	0	0	0	0	0	0	0	0	0	0	0	0	0	0	0	0	0	4	2	1	6	7	5	2	8	6	0	2	9	0	0	0	0	4	0	1	0	57
17	GMAL 4002.h	PI 657083	moderately resistant	0	0	0	0	0	0	0	0	0	0	0	0	0	0	0	0	0	0	0	0	2	1	0	0	3	3	1	0	2	0	3	2	4	0	0	2	1	0	0	0	0	24
18	GMAL 4179.f	PI 682794	moderately resistant	0	0	0	0	0	0	0	0	0	0	0	0	0	0	0	0	0	0	0	0	4	0	0	0	0	12	0	0	0	0	0	0	0	0	0	0	0	0	0	8	0	24
19	PI 594102	PI 594102	moderately resistant	0	0	0	0	0	0	0	0	0	0	0	0	0	0	0	0	0	0	0	0	0	0	0	0	0	0	0	0	0	0	0	0	3	0	2	0	5	1	0	0	0	11
20	GMAL 3608.a	PI 657002	moderately resistant	0	0	0	0	0	0	0	0	0	0	0	0	0	0	0	0	0	0	0	0	1	1	1	1	1	1	1	1	1	1	1	1	1	1	1	1	1	1	1	1	0	20
21	GMAL 3619.d	PI 682750	moderately resistant	0	0	0	0	0	0	0	0	0	0	0	0	0	0	0	0	0	0	0	0	1	3	0	0	0	0	0	0	0	0	0	0	0	0	0	0	0	0	0	0	0	4
22	GMAL 3683.f	PI 657032	moderately resistant	0	0	0	0	0	0	0	0	0	0	0	0	0	0	0	0	0	0	0	0	0	0	5	5	3	0	3	3	3	2	4	4	2	0	4	0	2	0	0	0	0	40
23	GMAL 3684.c	PI 687734	moderately resistant	0	0	0	0	0	0	0	0	0	0	0	0	0	0	0	0	0	0	0	0	0	6	0	0	0	0	0	0	0	0	0	0	0	0	0	0	0	0	0	0	0	6
24	GMAL 3684.h	PI 687733	moderately resistant	.	.	.	.	.	.	.	.	.	.	.	.	.	.	.	.	.	.	.	.	.	.	.	.	.	.	.	.	.	.	.	.	.	.	.	.	.	.	.	.	0	0
25	GMAL 3685.f	PI 657040	moderately resistant	0	0	0	0	0	0	0	0	0	0	0	0	0	0	0	0	0	0	0	0	0	0	0	0	0	0	0	0	0	0	0	0	0	0	0	0	0	1	1	1	0	3
26	GMAL 3689.n	PI 657049	moderately resistant	0	0	0	0	0	0	0	0	0	0	0	0	0	0	0	0	0	0	0	0	2	0	0	0	0	0	0	0	0	0	0	0	0	0	0	0	0	0	0	0	0	2
27	GMAL 3691.m	PI 657056	moderately resistant	0	0	0	0	0	0	0	0	0	0	0	0	0	0	0	0	0	0	0	0	0	0	0	0	0	0	0	0	0	0	0	0	0	0	0	0	0	0	0	1.2	0	1.2
28	GMAL 4002.g	PI 657082	moderately resistant	0	0	0	0	0	0	0	0	0	0	0	0	0	0	0	0	0	0	0	0	12	14	14	17	12	0	0	16	0	13	10	0	15	12	14	0	9	7	0	0	0	165
29	GMAL 4002.l	PI 657084	moderately resistant	0	0	0	0	0	0	0	0	0	0	0	0	0	0	0	0	0	0	0	0	3	3	2	6	5	2	2	5	3	3	2	5	4	3	3	4	4	5	4	3	0	71
30	GMAL 4054.d	PI 650945	moderately resistant	0	0	0	0	0	0	0	0	0	0	0	0	0	0	0	0	0	0	0	0	9	7	11	13	0	0	0	0	0	0	0	0	0	0	0	0	0	0	0	0	0	40
31	GMAL 4087.d	PI 633803	moderately resistant	0	0	0	0	0	0	0	0	0	0	0	0	0	0	0	0	0	0	0	0	0	14	0	0	0	4	10	2	5	0	0	5	5	6	6	6	6	3	0	0	0	72
33	GMAL 4069.e	PI 657104	moderately resistant	0	0	0	0	0	0	0	0	0	0	0	0	0	0	0	0	0	0	0	0	2	2	2	4	0	0	0	0	0	0	0	0	0	0	0	0	0	0	0	0	0	10
34	GMAL 3635.e	PI 633799	moderately resistant	0	0	0	0	0	0	0	0	0	0	0	0	0	0	0	0	0	0	0	0	0	2	0	1	0	0	0	0	0	0	1	4	0	0	0	6	0	0	0	5	0	19
35	GMAL 3690.I	PI 666152	moderately resistant	0	0	0	0	0	0	0	0	0	0	0	0	0	0	0	0	0	0	0	0	4	3	3	1	0	0	0	0	0	0	0	0	0	0	0	0	0	0	0	0	0	11
32	PI 613993	PI 613993	susceptible	0	0	0	0	0	8	.	.	.	.	.	.	.	.	.	.	.	.	.	.	.	.	.	.	.	.	.	.	.	.	.	.	.	.	.	0	0	0	0	0	8	0
36	PI 594095	PI 594095	susceptible	20	17	17	0	0	12	10	15	0	0	0	16	0	0	9	0	20	14	14	9	6	18	12	15	15	0	16	18	10	16	18	0	15	0	16	0	17	6	18	18	173	234
37	GMAL 3688.n	PI 657045	susceptible	13	10	8	9	3	7	10	8	0	10	5	3	3	13	4	4	13	6	8	4	10	9	16	6	13	14	8	8	17	13	12	4	8	4	9	15	8	13	13	13	141	213
38	GMAL 4002.j	PI 633801	susceptible	18	16	13	13	15	14	10	15	16	16	18	19	0	20	12	14	14	13	17	17	19	29	15	19	21	21	18	20	18	17	16	16	19	20	19	17	15	21	16	20	290	376
39	PI 589869	PI 589869	susceptible	13	10	10	14	10	15	1	5	11	11	3	13	9	13	13	12	13	5	12	12	13	13	17	8	17	15	17	17	18	18	17	15	14	16	13	15	14	13	15	11	205	296
40	PI 589869	PI 589869	susceptible	13	10	10	14	10	15	1	5	11	11	3	13	9	13	13	12	13	5	12	12	13	13	17	8	17	15	17	17	18	18	17	15	14	16	13	15	14	13	15	11	205	296
41	PI 323617	PI 323617	susceptible	16	0	0	0	0	0	0	0	0	0	0	0	0	0	0	0	0	0	0	0	7	14	0	6	12	0	0	11	13	7	0	0	0	8	0	7	10	11	0	8	16	114
42	PI 323617	PI 323617	susceptible	16	0	0	0	0	0	0	0	0	0	0	0	0	0	0	0	0	0	0	0	7	14	0	6	12	0	0	11	13	7	0	0	0	8	0	7	10	11	0	8	16	114
43	PI 613956	PI 613956	susceptible	10	8	3	11	11	11	10	10	6	12	8	12	11	10	11	12	12	11	8	9	16	16	15	16	15	17	13	15	14	15	18	13	17	15	13	13	15	16	12	15	196	299
44	GMAL 4051.a	PI 657095	susceptible	8	7	9	13	4	4	9	8	13	4	6	9	8	12	5	11	8	9	6	7	9	13	10	8	7	9	9	9	11	15	12	8	9	11	12	14	5	11	7	11	160	200
45	PI 633800	PI 633800	susceptible	3	8	8	8	2	5	7	7	6	5	0	3	7	10	8	0	5	5	4	6	10	9	10	10	11	10	10	9	11	11	11	10	11	6	8	13	9	11	10	7	107	197
46	PI 633800	PI 633800	susceptible	3	8	8	8	2	5	7	7	6	5	0	3	7	10	8	0	5	5	4	6	10	9	10	10	11	10	10	9	11	11	11	10	11	6	8	13	9	11	10	7	107	197
47	PI 633919	PI 633919	susceptible	12	0	0	0	12	8	10	0	0	7	9	6	0	0	0	6	10	7	6	0	12	13	17	8	10	10	8	13	13	11	13	8	14	11	8	9	16	15	12	9	93	230
48	PI 633919	PI 633919	susceptible	12	0	0	0	12	8	10	0	0	7	9	6	0	0	0	6	10	7	6	0	12	13	17	8	10	10	8	13	13	11	13	8	14	11	8	9	16	15	12	9	93	230
49	PI 633921	PI 633921	susceptible	12	13	10	0	9	7	0	0	12	8	8	0	7	0	0	7	12	13	9	11	12	16	18	10	14	10	15	12	10	15	15	12	14	14	16	16	10	15	10	11	138	265
50	PI 633921	PI 633921	susceptible	12	13	10	0	9	7	0	0	12	8	8	0	7	0	0	7	12	13	9	11	12	16	18	10	14	10	15	12	10	15	15	12	14	14	16	16	10	15	10	11	138	265
51	PI 633923	PI 633923	susceptible	12	10	7	11	0	0	6	13	12	0	0	9	11	0	0	8	10	0	11	0	20	15	18	18	11	16	10	13	15	0	15	17	16	13	16	15	15	16	15	13	120	287
52	PI 633923	PI 633923	susceptible	12	10	7	11	0	0	6	13	12	0	0	9	11	0	0	8	10	0	11	0	20	15	18	18	11	16	10	13	15	0	15	17	16	13	16	15	15	16	15	13	120	287
53	GMAL 4053.a	PI 637780	susceptible	5	5	8	7	6	7	7	9	4	7	10	8	6	14	10	7	5	9	7	7	10	6	9	10	9	7	.	9	8	11	9	8	7	10	8	9	7	10	9	16	148	172
54	GMAL 3625.a	PI 657018	susceptible	5	0	2	0	0	0	0	0	0	0	2	7	8	2	0	0	0	0	0	.	0	3	0	6	4	0	0	3	2	0	5	5	4	0	2	5	4	0	2	0	26	45
55	GMAL 3709.c		susceptible	5	5	0	0	4	0	0	0	1	0	0	10	5	0	10	6	0	10	9	7	5	5	5	10	10	6	10	0	15	15	10	10	5	0	8	13	6	10	5	9	72	157
56	PI 613998	PI 613998	susceptible	5	0	0	0	0	0	0	0	0	0	0	0	0	0	0	0	0	0	0	0	3	0	0	0	0	1	1	0	0	7	1	0	4	0	0	2	4	7	0	2	5	32
57	PI 613998	PI 613998	susceptible	7	0	0	8	0	0	0	0	11	15	15	13	6	12	0	7	0	13	0	0	8	9	7	9	16	14	10	9	7	12	12	20	15	9	7	15	2	6	7	8	107	202
58	PI 594107	PI 594107	susceptible	7	0	0	8	0	0	0	0	11	15	15	13	6	12	0	7	0	13	0	0	8	9	7	9	16	14	10	9	7	12	12	20	15	9	7	15	2	6	7	8	107	202
59	PI 613986	PI 613986	susceptible	6	11	0	6	10	5	11	6	9	0	7	0	0	6	14	7	10	7	0	8	8	11	14	9	9	12	11	16	9	18	18	9	9	13	16	12	8	15	9	10	123	236
60	GMAL 3616.b	PI 657008	susceptible	0	10	10	1	1	4	8	2	10	0	1	7	0	5	8	7	0	0	0	0	13	2	13	3	15	14	11	11	10	12	13	17	13	10	13	10	12	3	15	.	74	210
61	GMAL 3682.d	PI 682757	susceptible	0	0	0	3	0	3	0	0	1	1	1	5	0	5	0	0	0	8	5	3	13	5	10	10	9	4	5	8	11	15	12	5	4	19	4	4	10	5	4	5	35	162
62	GMAL 3689.p	PI 657050	susceptible	0	3	0	0	0	0	0	0	0	0	0	0	0	0	0	0	0	0	0	0	5	3	10	10	3	1	3	3	3	2	3	4	2	1	3	3	3	4	4	5	3	75
63	GMAL 3690.o	PI 657052	susceptible	0	0	.	0	0	0	0	0	0	0	0	0	0	0	0	0	0	0	0	1	10	11	13	18	13	20	15	18	14	15	14	11	15	14	16	11	13	18	15	11	1	285
64	PI 590043	PI 590043	susceptible	0	0	0	0	0	0	0	0	0	0	1	5	0	1	0	0	0	0	0	3	5	7	8	7	8	10	10	8	12	11	8	11	12	8	8	10	10	10	8	14	10	185
65	PI 590043	PI 590043	susceptible	0	0	0	0	0	0	0	0	0	0	0	0	0	5	5	0	0	6	1	1	5	5	7	11	5	11	14	10	8	20	9	14	9	12	5	7	8	9	15	5	18	189
66	PI 613957	PI 613957	susceptible	0	0	0	0	0	0	0	0	0	0	0	0	0	5	5	5	0	6	1	1	5	5	2	6	0	6	9	5	3	15	4	9	4	7	0	2	3	4	10	0	23	99
67	GMAL 3541.l	PI 656998	susceptible	0	6	7	5	0	0	10	0	0	0	0	5	0	0	0	0	2	3	0	0	9	9	9	11	10	0	11	16	5	3	14	6	12	0	10	10	15	6	9	12	38	177
68	GMAL 3583.c	PI 657001	susceptible	18	0	13	0	20	15	16	17	10	10	18	17	0	11	9	17	21	17	20	0	24	22	12	13	15	18	15	11	0	18	14	15	20	21	19	20	20	0	19	16	249	312
69	GMAL 3610.l	PI 657004	susceptible	0	7	0	0	0	0	0	8	0	0	0	0	0	0	0	0	0	0	0	0	6	9	12	13	9	11	11	9	0	0	0	7	15	0	0	0	12	10	11	9	15	144
70	GMAL 3614.d	PI 657006	susceptible	1	1	1	1	0	0	0	0	0	0	0	0	0	0	0	0	0	0	0	0	0	1	1	1	1	1	1	1	1	1	1	1	1	1	1	1	1	1	1	1	4	19
71	GMAL 3614.g	PI 657007	susceptible	1	1	1	0	0	0	0	0	0	0	0	0	0	0	0	0	0	0	0	0	0	0	0	0	0	1	1	1	1	1	1	1	1	1	1	1	1	1	1	1	3	15
72	GMAL 3616.d	PI 657009	susceptible	14	22	12	15	15	12	13	12	12	11	10	12	12	13	18	17	15	13	15	14	19	16	16	18	15	18	17	12	17	15	17	20	19	16	25	22	17	17	17	15	277	348
73	GMAL 3620.m	PI 657015	susceptible	8	0	0	0	0	0	0	0	0	0	0	0	0	0	0	0	0	0	0	0	18	0	12	12	9	11	0	0	11	14	16	12	0	12	13	6	0	11	0	0	8	157
74	GMAL 3629.g	PI 682751	susceptible	14	16	9	0	0	9	0	9	0	0	0	8	0	8	7	8	0	9	16	7	12	18	14	12	14	10	15	19	19	12	14	15	16	15	16	15	10	15	20	16	120	297
75	GMAL 3629.n	PI 657024	susceptible	1	1	1	1	1	1	1	1	1	1	1	1	1	1	1	1	1	1	1	1	1	1	1	1	1	1	1	1	1	1	1	1	1	1	1	1	1	1	1	1	20	20
76	GMAL 3682.i	PI 682758	susceptible	7	7	4	0	2	2	2	5	4	2	3	2	0	5	3	4	5	2	2	2	0	9	6	6	6	4	4	7	8	6	2	5	5	6	7	7	4	9	6	5	63	112
77	GMAL 3683.i	PI 657033	susceptible	8	8	8	0	0	0	0	0	0	0	0	0	0	0	0	0	0	0	0	0	8	0	8	8	8	8	8	9	9	9	9	9	7	8	0	8	9	0	9	10	24	144
78	GMAL 3684.k		susceptible	0	7	0	0	8	0	7	7	0	0	7	8	0	13	7	0	0	12	7	0	7	8	10	15	8	10	8	11	8	12	13	18	15	8	15	12	0	20	11	11	83	220
79	GMAL 3685.e	PI 657039	susceptible	0	0	0	0	0	0	0	0	0	0	0	0	0	0	0	0	0	0	3	3	3	0	4	0	4	3	4	4	0	5	4	4	0	0	4	3	5	4	4	4	6	59
80	GMAL 3689.c	PI 657046	susceptible	1	0	0	0	9	0	0	0	0	2	0	2	0	0	0	0	0	0	3	0	4	11	5	2	7	5	3	6	6	0	3	3	3	0	0	6	3	2	0	6	17	75
81	GMAL 3689.g	PI 682763	susceptible	.	.	.	.	.	.	.	.	.	.	.	.	.	.	.	.	.	.	.	.	.	.	.	.	.	.	.	.	.	.	.	.	.	.	.	.	.	.	.	.	0	0
82	GMAL 3689.m	PI 657048	susceptible	0	0	0	0	0	0	0	1	1	1	1	1	1	1	1	1	1	1	1	1	1	1	1	1	1	1	1	1	1	1	1	1	1	1	1	1	1	1	1	1	13	20
83	GMAL 3762.h	PI 657058	susceptible	8	10	7	8	10	7	7	7	7	5	10	8	7	10	10	11	11	11	8	10	10	14	14	13	10	11	12	15	12	13	14	11	15	11	11	12	11	9	10	13	172	241
84	GMAL 3764.l	PI 657061	susceptible	0	0	0	0	0	0	0	0	0	0	0	6	0	0	6	0	7	0	0	0	0	8	7	7	0	6	0	0	8	8	6	6	0	7	7	0	0	6	0	7	19	83
85	GMAL 3975.l	PI 657070	susceptible	1	1	0	1	0	0	0	0	0	0	3	0	1	0	0	3	0	0	0	0	3	6	7	12	5	2	7	7	3	11	8	0	2	5	5	4	9	2	2	0	10	100
86	GMAL 3989.f	PI 657073	susceptible	3	5	2	6	9	2	0	6	2	5	0	0	2	0	6	0	0	3	4	9	10	7	11	10	8	10	8	8	10	10	10	11	12	9	9	10	11	10	9	10	64	193
87	GMAL 3999.o	PI 657076	susceptible	2	2	6	0	3	0	2	0	0	0	0	3	14	0	0	4	3	0	0	0	18	3	7	17	3	14	12	4	8	5	16	14	12	11	10	21	0	13	0	17	39	205
88	GMAL 4002.e	PI 657080	susceptible	0	0	0	0	0	0	0	0	0	0	0	1	1	1	1	1	1	1	1	1	1	1	1	1	1	1	1	1	1	1	1	1	1	1	1	1	1	1	1	1	9	20
89	GMAL 4002.j	PI 633801	susceptible	12	11	12	14	14	14	12	14	13	13	10	9	9	12	14	12	13	16	0	10	13	14	10	14	15	12	15	14	15	12	15	13	13	15	16	17	15	15	12	12	234	277
90	GMAL 4032.s	PI 657089	susceptible	9	10	14	14	0	8	0	8	0	0	12	0	16	10	11	8	11	6	12	9	14	14	15	15	15	17	17	13	10	10	15	13	13	17	15	15	15	10	15	11	158	279
91	GMAL 4039.w	PI 682781	susceptible	25	23	25	23	20	26	23	24	19	22	25	25	22	23	24	20	20	20	19	22	29	30	27	32	28	29	27	25	25	25	26	30	25	33	30	27	28	30	31	30	450	567
92	GMAL 4049.x	PI 657094	susceptible	1	1	1	1	1	1	1	1	1	1	1	1	1	1	1	1	1	1	1	1	1	1	1	1	1	1	1	1	1	1	1	1	1	1	1	1	1	1	1	1	20	20
93	GMAL 4053.c	PI 650944	susceptible	10	0	7	0	0	0	0	0	13	0	0	0	9	11	0	0	0	0	7	0	15	17	18	16	7	12	7	7	14	9	11	11	15	0	8	13	16	7	8	10	57	221
94	GMAL 4053.t	PI 657098	susceptible	0	12	0	0	0	11	11	13	0	16	0	7	12	0	12	16	4	4	0	0	0	8	13	16	16	11	15	7	7	16	9	9	4	16	11	17	0	0	0	12	118	187
95	GMAL 4054.a	PI 657100	susceptible	13	13	16	19	12	20	18	10	15	12	14	24	20	17	0	0	0	0	0	0	0	0	0	0	0	0	22	23	23	23	19	17	23	23	25	16	21	25	24	23	223	307
96	GMAL 4054.e	PI 657101	susceptible	0	0	0	0	3	3	18	13	3	14	0	4	7	0	3	.	.	.	.	.	3	4	3	0	8	7	7	10	9	8	3	4	0	4	0	7	.	.	.	.	68	77
97	GMAL 4056.p	PI 682788	susceptible	0	0	8	4	10	0	0	0	0	12	0	0	4	6	5	0	0	0	1	6	0	12	13	7	10	1	4	0	3	14	0	15	7	1	12	0	0	9	4	14	56	126
98	GMAL 4068.b	PI 682790	susceptible	2	0	5	3	3	3	5	3	2	2	2	7	0	10	0	2	5	0	5	2	7	10	10	10	4	10	10	10	0	7	10	10	9	6	9	10	11	7	11	8	61	169
99	GMAL 4177.e	PI 682792	susceptible	0	0	0	0	4	3	7	0	6	1	7	8	5	0	6	5	7	9	2	6	14	11	11	12	11	15	13	11	12	5	2	3	13	11	11	14	12	7	13	6	76	207
100	GMAL 4179.b	PI 682793	susceptible	7	7	0	6	0	0	0	0	0	0	0	0	0	0	0	0	0	10	0	0	10	9	9	14	0	8	0	8	0	0	12	0	16	10	11	8	11	6	12	9	30	153
101	GMAL 4304.e	PI 657116	susceptible	11	12	5	11	9	12	12	13	12	10	10	10	12	10	13	15	11	11	15	12	16	16	15	13	16	19	14	13	15	15	17	15	15	16	15	15	15	16	17	20	226	313
102	PI 594106	PI 594106	susceptible	17	13	16	13	12	15	10	12	10	0	10	15	8	8	7	12	15	0	0	0	0	20	19	19	13	22	21	15	16	15	16	11	17	21	18	24	21	11	10	17	193	326
103	PI 594106	PI 594106	susceptible	17	13	16	13	12	15	10	12	10	0	10	15	8	8	7	12	15	0	0	0	0	20	19	19	13	22	21	15	16	15	16	11	17	21	18	24	21	11	10	17	193	326
104	PI 594107	PI 594107	susceptible	1	6	0	1	5	0	6	1	4	0	2	0	0	1	9	2	5	2	0	3	3	6	9	4	4	7	6	11	4	13	13	4	4	8	11	7	3	10	4	5	48	136
105	PI 613951	PI 613951	susceptible	1	1	1	1	1	0	0	0	0	0	0	0	0	0	0	0	0	0	0	0	0	0	0	0	0	1	1	1	1	1	1	1	1	1	1	1	1	1	1	1	5	15
106	PI 613953	PI 613953	susceptible	0	3	5	0	4	5	1	7	5	7	7	6	5	4	0	9	0	6	0	3	13	8	7	10	4	10	10	10	12	6	10	7	10	10	6	12	6	8	3	6	77	168
107	PI 613955	PI 613955	susceptible	14	0	17	10	12	4	7	15	17	0	4	18	8	11	10	10	9	8	0	4	4	17	21	6	17	21	18	19	13	15	17	17	16	15	15	18	19	20	20	15	178	323
108	PI 613972	PI 613972	susceptible	7	13	0	4	3	0	10	9	13	4	0	16	2	0	12	0	5	8	17	0	0	14	14	9	9	8	8	10	15	12	13	4	8	14	7	8	9	0	8	16	123	186
109	PI 613976	PI 613976	susceptible	1	1	1	1	1	1	1	1	1	1	1	1	1	1	1	1	1	1	1	1	1	1	1	1	1	1	1	1	1	1	1	1	1	1	1	1	1	1	1	1	20	20
110	PI 613980	PI 613980	susceptible	1	0	0	0	0	0	0	0	0	0	0	0	0	0	0	0	0	0	0	0	1	1	1	1	1	1	1	1	1	1	1	0	0	0	0	0	0	0	0	0	1	11
111	PI 613988	PI 613988	susceptible	2	6	6	6	4	0	7	12	5	2	0	11	4	5	5	4	0	17	3	6	4	7	15	5	17	9	11	8	8	11	17	13	18	8	10	17	10	12	7	15	105	222
112	PI 613990	PI 613990	susceptible	8	14	13	0	12	9	8	0	8	14	6	4	10	13	1	4	4	3	10	6	11	11	13	7	15	10	12	11	15	13	16	14	5	14	6	10	5	11	8	7	147	214
113	PI 613991	PI 613991	susceptible	7	13	0	4	3	0	10	9	13	4	0	16	2	0	12	0	5	8	17	0	0	14	14	9	9	8	8	10	15	12	13	4	8	14	7	8	9	0	8	6	123	176
114	PI 613991	PI 613991	susceptible	7	13	0	4	3	0	10	9	13	4	0	16	2	0	12	0	5	8	17	0	0	14	14	9	9	8	8	10	15	12	13	4	8	14	7	8	9	0	8	6	123	176
115	PI 613991	PI 613991	susceptible	7	13	0	4	3	0	10	9	13	4	0	16	2	0	12	0	5	8	17	0	0	14	14	9	9	8	8	10	15	12	13	4	8	14	7	8	9	0	8	6	123	176
116	PI 613992	PI 613992	susceptible	12	0	13	14	13	15	13	11	16	11	7	14	11	4	2	2	8	5	11	7	14	15	14	14	12	12	18	17	15	16	13	16	18	17	13	16	15	16	19	13	189	303
117	PI 614000	PI 614000	susceptible	11	11	10	10	9	11	10	9	7	13	4	10	9	10	9	0	0	9	10	8	11	15	9	13	16	16	18	19	16	16	14	10	13	14	14	19	13	12	15	17	170	290
118	PI 614000	PI 614000	susceptible	11	11	10	10	9	11	10	9	7	13	4	10	9	10	9	0	0	9	10	8	11	15	9	13	16	16	18	19	16	16	14	10	13	14	14	19	13	12	15	17	170	290
119	PI 619168	PI 619168	Not evaluated	.	.	.	.	.	.	.	.	.	.	.	.	.	.	.	.	.	.	.	.	.	.	.	.	.	.	.	.	.	.	.	.	.	.	.	.	.	.	.	.	.	.
120	PI 619168	PI 619168	Not evaluated	.	.	.	.	.	.	.	.	.	.	.	.	.	.	.	.	.	.	.	.	.	.	.	.	.	.	.	.	.	.	.	.	.	.	.	.	.	.	.	.	.	.
121	PI 613978	PI 613978	Not evaluated	.	.	.	.	.	.	.	.	.	.	.	.	.	.	.	.	.	.	.	.	.	.	.	.	.	.	.	.	.	.	.	.	.	.	.	.	.	.	.	.	.	.
122	PI 633918	PI 633918	Not evaluated	.	.	.	.	.	.	.	.	.	.	.	.	.	.	.	.	.	.	.	.	.	.	.	.	.	.	.	.	.	.	.	.	.	.	.	.	.	.	.	.	.	.
123	PI 633918	PI 633918	Not evaluated	.	.	.	.	.	.	.	.	.	.	.	.	.	.	.	.	.	.	.	.	.	.	.	.	.	.	.	.	.	.	.	.	.	.	.	.	.	.	.	.	.	.
	Bold = no quantitative data to support - binary only
	Blue color on accession means clone entry
	Red color - category shift

### Sheet: Phenotypes
Accession	high_quant	high_binary	high_quant_normalized	high_binary_normalized	low_quant	low_binary	low_quant_normalized	low_binary_normalized	combined_quant	combined_binary	combined_quant_norm	combined_binary_norm
GMAL3683.g	-0.356675	-1.38629	616.785	20.1798	-22.3026	-19.5661	2.75371e-11	9.76286e-12	-0.356675	-1.38629	689.883	19.1798
GMAL3684.k	2.3979	2.94444	829.828	24.5105	1.42311	-2.90922e-19	7.94499	7.06997	2.3979	2.94444	916.398	23.5105
GMAL3709.c	2.06051	2.19722	801.745	23.7633	1.28093	0.200671	7.91635	7.11411	2.06051	2.19722	886.631	22.7633
GMAL3999.n	1.04732	0.619039	720.774	22.1851	-22.3026	-19.5661	2.75406e-11	9.74509e-12	1.04732	0.619039	800.658	21.1851
PI323617	1.74047	0.405465	775.624	21.9715	-0.223144	-2.94444	7.60821	6.39562	1.74047	0.405465	858.921	20.9715
PI369855	-20.3026	-20.5661	5.37172e-12	1	-22.3026	-19.5661	2.75406e-11	9.74509e-12	-21.3026	-19.5661	1.65603e-10	1
PI589869	2.69463	20.5661	854.994	42.1321	2.32728	19.5661	8.12519	10.67	2.69463	19.5661	943.054	40.1321
PI594095	2.45959	1.38629	835.024	22.9524	2.15756	0.405465	8.09161	7.15894	2.45959	1.38629	921.904	21.9524
PI594102	-0.597837	-1.38629	599.867	20.1798	-22.3026	-19.5661	2.75406e-11	9.74509e-12	-0.597837	-1.38629	671.817	19.1798
PI594106	2.79117	2.94444	863.276	24.5105	2.26696	1.38629	8.11327	7.37067	2.79117	2.94444	951.823	23.5105
PI613951	2.6174	1.09861	848.402	22.6647	0.788457	-1.09861	7.81653	6.82439	2.6174	1.09861	936.074	21.6647
PI613953	2.12823	20.5661	807.336	42.1321	1.34807	1.09861	7.92989	7.30907	2.12823	19.5661	892.56	40.1321
PI613955	2.78192	20.5661	862.481	42.1321	2.18605	1.7346	8.09725	7.44472	2.78192	19.5661	950.981	40.1321
PI613956	2.70471	20.5661	855.857	42.1321	2.28238	19.5661	8.11632	10.67	2.70471	19.5661	943.968	40.1321
PI613957	1.59939	1.7346	764.27	23.3007	0.139762	-0.847298	7.68346	6.88116	1.59939	1.7346	846.869	22.3007
PI613972	2.23001	2.19722	815.783	23.7633	1.81645	0.847298	8.02378	7.25492	2.23001	2.19722	901.514	22.7633
PI613976	3.33577	20.5661	910.874	42.1321	3.10906	19.5661	8.27845	10.67	3.33577	19.5661	1002.18	40.1321
PI613980	2.37024	0.200671	827.505	21.7667	-0.356675	-2.94444	7.58038	6.39562	2.37024	0.200671	913.937	20.7667
PI613981	-20.3026	-20.5661	8.44833e-12	1	-22.3026	-19.5661	2.75406e-11	9.74509e-12	-21.3026	-19.5661	1.33333e-10	1
PI613986	2.4681	20.5661	835.742	42.1321	1.81645	1.09861	8.02378	7.30907	2.4681	19.5661	922.665	40.1321
PI613988	2.40695	20.5661	830.589	42.1321	1.65823	1.7346	7.99216	7.44472	2.40695	19.5661	917.205	40.1321
PI613990	2.37024	20.5661	827.505	42.1321	1.9947	2.19722	8.05928	7.54218	2.37024	19.5661	913.937	40.1321
PI613991	2.17475	2.19722	811.191	23.7633	1.81645	0.847298	8.02378	7.25492	2.17475	2.19722	896.646	22.7633
PI613992	2.718	20.5661	856.995	42.1321	2.24601	2.94444	8.10912	7.69753	2.718	19.5661	945.173	40.1321
PI614000	2.67415	20.5661	853.243	42.1321	2.14007	2.19722	8.08814	7.54218	2.67415	19.5661	941.2	40.1321
PI633799	-0.0512933	-0.847298	638.602	20.7188	-22.3026	-19.5661	0	1.04166e-11	-0.0512933	-0.847298	713.161	19.7188
PI633800	2.28747	20.5661	820.574	42.1321	1.6771	2.19722	7.99594	7.54218	2.28747	19.5661	906.592	40.1321
PI633803	1.28093	0.405465	738.999	21.9715	-22.3026	-19.5661	4.85656e-11	3.08731e-12	1.28093	0.405465	820.028	20.9715
PI633919	2.44235	20.5661	833.57	42.1321	1.53687	0.200671	7.96784	7.11411	2.44235	19.5661	920.363	40.1321
PI633921	2.584	20.5661	845.56	42.1321	1.93152	0.847298	8.04671	7.25492	2.584	19.5661	933.064	40.1321
PI633923	2.66375	2.94444	852.355	24.5105	1.79176	0.405465	8.01885	7.15894	2.66375	2.94444	940.26	23.5105
PI637780	2.20306	20.5661	813.541	42.1321	2.00148	19.5661	8.06063	10.67	2.20306	19.5661	899.137	40.1321
PI650944	2.40243	2.94444	830.209	24.5105	1.04732	-0.847298	7.86912	6.88116	2.40243	2.94444	916.802	23.5105
PI650945	0.693147	-1.38629	693.65	20.1798	-22.3026	-19.5661	4.85656e-11	3.08731e-12	0.693147	-1.38629	771.805	19.1798
PI656998	2.18042	2.19722	811.661	23.7633	0.641854	-0.619039	7.78661	6.93242	2.18042	2.19722	897.144	22.7633
PI657001	2.74727	2.19722	859.505	23.7633	2.52172	1.38629	8.16352	7.37067	2.74727	2.19722	947.83	22.7633
PI657002	2.07317	20.5661	802.788	42.1321	-22.3026	-19.5661	4.85656e-11	3.08731e-12	2.07317	19.5661	887.737	40.1321
PI657004	1.97408	0.847298	794.641	22.4134	-0.287682	-2.19722	7.59477	6.57178	1.97408	0.847298	879.097	21.4134
PI657006	2.77571	2.94444	861.947	24.5105	0.500775	-1.38629	7.75774	6.75894	2.77571	2.94444	950.416	23.5105
PI657007	2.63548	1.09861	849.943	22.6647	-0.105361	-1.7346	7.6327	6.67905	2.63548	1.09861	937.705	21.6647
PI657008	2.40267	20.5661	830.229	42.1321	1.30833	0.619039	7.92188	7.20546	2.40267	19.5661	916.824	40.1321
PI657009	2.85647	20.5661	868.905	42.1321	2.62829	19.5661	8.18447	10.67	2.85647	19.5661	957.781	40.1321
PI657015	2.06051	0.619039	801.745	22.1851	-0.916291	-2.94444	7.46283	6.39562	2.06051	0.619039	886.631	21.1851
PI657018	0.81093	0.405465	702.603	21.9715	0.313658	-0.77319	7.71931	6.89784	0.81093	0.405465	781.332	20.9715
PI657019	-0.0512933	-0.405465	638.602	21.1606	-22.3026	-19.5661	2.25882e-11	8.5798e-12	-0.0512933	-0.405465	713.161	20.1606
PI657024	3.3499	20.5661	912.129	42.1321	3.10459	19.5661	8.27758	10.67	3.3499	19.5661	1003.5	40.1321
PI657032	0.693147	0.405465	693.65	21.9715	-22.3026	-19.5661	3.39284e-12	8.5798e-12	0.693147	0.405465	771.805	20.9715
PI657033	1.97408	1.7346	794.641	23.3007	0.182322	-1.7346	7.69225	6.67905	1.97408	1.7346	879.097	22.3007
PI657035	-20.3026	-20.5661	7.05926e-12	1	-22.3026	-19.5661	2.40377e-11	8.15703e-12	-21.3026	-19.5661	2.13976e-10	1
PI657037	-0.798508	-0.847298	585.999	20.7188	-22.3026	-19.5661	3.39284e-12	8.5798e-12	-0.798508	-0.847298	656.997	19.7188
PI657038	-20.3026	-20.5661	4.11051e-12	1	-22.3026	-19.5661	1.53548e-11	8.5798e-12	-21.3026	-19.5661	1.4553e-10	1
PI657039	1.08181	1.09861	723.448	22.6647	-1.20397	-2.19722	7.40183	6.57178	1.08181	1.09861	803.5	21.6647
PI657040	-0.287682	-1.7346	621.675	19.8315	-22.3026	-19.5661	3.63691e-11	8.5798e-12	-0.287682	-1.7346	695.102	18.8315
PI657044	-20.3026	-20.5661	4.11051e-12	1	-22.3026	-19.5661	3.97158e-11	0	-21.3026	-19.5661	1.18607e-10	1
PI657045	2.36556	20.5661	827.112	42.1321	1.95303	2.94444	8.05099	7.69753	2.36556	19.5661	913.521	40.1321
PI657046	1.32176	1.38629	742.211	22.9524	-0.162519	-1.09861	7.62082	6.82439	1.32176	1.38629	823.441	21.9524
PI657047	-20.3026	-20.5661	7.96872e-12	1	-22.3026	-19.5661	3.97158e-11	0	-21.3026	-19.5661	2.17273e-10	1
PI657048	3.33755	20.5661	911.032	42.1321	1.84845	0.619039	8.03016	7.20546	3.33755	19.5661	1002.34	40.1321
PI657049	-2.30259	-2.94444	488.008	18.6216	-22.3026	-19.5661	3.97158e-11	0	-2.30259	-2.94444	551.992	17.6216
PI657050	1.32176	20.5661	742.211	42.1321	-1.89712	-2.94444	7.25321	6.39562	1.32176	19.5661	823.441	40.1321
PI657051	-0.0512933	-0.847298	638.602	20.7188	-22.3026	-19.5661	2.75975e-11	9.76641e-12	-0.0512933	-0.847298	713.161	19.7188
PI657052	2.65676	20.5661	851.758	42.1321	-2.94444	-2.89037	7.024	6.40849	2.65676	19.5661	939.628	40.1321
PI657055	-20.3026	-20.5661	0	1	-22.3026	-19.5661	2.75975e-11	9.76641e-12	-21.3026	-19.5661	2.16865e-10	1
PI657056	-2.99573	-2.94444	446.33	18.6216	-22.3026	-19.5661	2.75975e-11	9.76641e-12	-2.99573	-2.94444	507.154	17.6216
PI657058	2.48906	20.5661	837.513	42.1321	2.15176	19.5661	8.09046	10.67	2.48906	19.5661	924.541	40.1321
PI657061	1.42311	0.405465	750.22	21.9715	-0.0512933	-1.7346	7.64392	6.67905	1.42311	0.405465	831.949	20.9715
PI657070	1.60944	2.19722	765.076	23.7633	-0.693147	-0.847298	7.50988	6.88116	1.60944	2.19722	847.724	22.7633
PI657073	2.26696	20.5661	818.862	42.1321	1.16315	0.847298	7.89257	7.25492	2.26696	19.5661	904.778	40.1321
PI657076	2.32728	2.19722	823.903	23.7633	0.667829	-0.200671	7.79192	7.02561	2.32728	2.19722	910.12	22.7633
PI657080	3.34109	20.5661	911.346	42.1321	1.41099	-0.200671	7.94255	7.02561	3.34109	19.5661	1002.68	40.1321
PI657082	2.11021	0.619039	805.846	22.1851	-22.3026	-19.5661	2.75975e-11	9.76641e-12	2.11021	0.619039	890.98	21.1851
PI657083	0.182322	0.200671	655.591	21.7667	-22.3026	-19.5661	2.75975e-11	9.76641e-12	0.182322	0.200671	731.274	20.7667
PI657084	1.26695	20.5661	737.9	42.1321	-22.3026	-19.5661	2.75975e-11	9.76641e-12	1.26695	19.5661	818.861	40.1321
PI657089	2.63548	20.5661	849.943	42.1321	2.06686	1.09861	8.07362	7.30907	2.63548	19.5661	937.705	40.1321
PI657094	3.34286	20.5661	911.504	42.1321	3.11574	19.5661	8.27975	10.67	3.34286	19.5661	1002.84	40.1321
PI657095	2.30259	20.5661	821.837	42.1321	2.07944	19.5661	8.07612	10.67	2.30259	19.5661	907.931	40.1321
PI657098	2.23538	1.38629	816.23	22.9524	1.77495	0.200671	8.0155	7.11411	2.23538	1.38629	901.988	21.9524
PI657100	2.73112	0.847298	858.119	22.4134	2.41144	0.847298	8.1418	7.25492	2.73112	0.847298	946.363	21.4134
PI657101	1.57122	1.46634	762.015	23.0324	1.51146	0.405465	7.96274	7.15894	1.57122	1.46634	844.474	22.0324
PI657104	-0.693147	-1.38629	593.257	20.1798	-22.3026	-19.5661	2.75975e-11	9.76641e-12	-0.693147	-1.38629	664.754	19.1798
PI657116	2.75047	20.5661	859.779	42.1321	2.4248	19.5661	8.14443	10.67	2.75047	19.5661	948.121	40.1321
PI666152	-0.597837	-1.38629	599.867	20.1798	-22.3026	-19.5661	2.62652e-11	9.12692e-12	-0.597837	-1.38629	671.817	19.1798
PI682750	-1.60944	-2.19722	531.869	19.3688	-22.3026	-19.5661	2.62652e-11	9.12692e-12	-1.60944	-2.19722	599.06	18.3688
PI682751	2.698	20.5661	855.283	42.1321	1.79176	0.405465	8.01885	7.15894	2.698	19.5661	943.36	40.1321
PI682757	2.09186	20.5661	804.331	42.1321	0.559616	1.24127e-17	7.76979	7.06997	2.09186	19.5661	889.373	40.1321
PI682758	1.72277	2.94444	774.195	24.5105	1.1474	2.19722	7.88939	7.54218	1.72277	2.94444	857.403	23.5105
PI682781	3.34463	20.5661	911.66	42.1321	3.11352	19.5661	8.27932	10.67	3.34463	19.5661	1003.01	40.1321
PI682788	1.84055	1.09861	783.738	22.6647	1.02962	-0.200671	7.86554	7.02561	1.84055	1.09861	867.531	21.6647
PI682790	2.13417	2.94444	807.827	24.5105	1.11514	1.38629	7.88286	7.37067	2.13417	2.94444	893.08	23.5105
PI682792	2.33699	20.5661	824.716	42.1321	1.335	0.847298	7.92725	7.25492	2.33699	19.5661	910.982	40.1321
PI682793	2.03471	1.09861	799.62	22.6647	0.405465	-1.38629	7.73818	6.75894	2.03471	1.09861	884.377	21.6647
PI682794	0.182322	-1.7346	655.591	19.8315	-22.3026	-19.5661	2.62652e-11	9.12692e-12	0.182322	-1.7346	731.274	18.8315
PI682799	-20.3026	-20.5661	1.10383e-11	1	-22.3026	-19.5661	2.62652e-11	9.12692e-12	-21.3026	-19.5661	1.7706e-10	1
PI682802	-20.3026	-20.5661	2.48338e-12	1	-22.3026	-19.5661	2.62652e-11	9.12692e-12	-21.3026	-19.5661	1.65514e-10	1
PI682804	-20.3026	-20.5661	5.40725e-12	1	-22.3026	-19.5661	2.62652e-11	9.12692e-12	-21.3026	-19.5661	0	1
PI687734	-1.20397	-2.94444	558.552	18.6216	-22.3026	-19.5661	2.62652e-11	9.12692e-12	-1.20397	-2.94444	627.639	17.6216
PI687735	-20.3026	-20.5661	2.48338e-12	1	-22.3026	-19.5661	2.62652e-11	9.12692e-12	-21.3026	-19.5661	2.54659e-10	1

### Sheet: Box-cox transformation output
STable 1. Model phenotypes used in GWAS and metadata from inoculation experiment.
Trait	lambda	max_lambda	lowCI	highCI	transformation
high_quantitative	2.4	2.4	2	2.9	max likelihood
high_binary	1	0.95	0.75	1.15	normal - no normalization
low_quantitative	0.5	0.65	0.45	0.85	square root
low_binary	0.5	0.45	0.3	0.6	square root
combined_quantitative	2.4	2.4	2	2.9	max likelihood
combined_binary	1	0.95	0.75	1.15	normal - no normalization
