## Supplementary material for "Genome-Wide Associations within Diverse Wild Apple Germplasm for Postharvest Blue Mold Resistance to *Penicillium expansum*": STable 3

### Sheet: quantitative data results
STable 3. Full candidate gene list from quantitative measures. Distance is the base pairs between SNPs and genes.
Trait	SNP	p-value	Gene	Chromosome	start	end	BLAST results	GO terms	SNP pos	distance
high_quant	A05_6378008	1.44367e-07	Maldo.hc.v1a1.ch5B.g36771	Chr5	6376457	6377026	Araport11: AT1G63270.1 | non-intrinsic ABC protein 10	ATP binding (GO:0005524) cytochrome complex assembly (GO:0017004) transmembrane transporter activity (GO:0022857)	6378008	982
high_quant	A05_6378008	1.44367e-07	Maldo.hc.v1a1.ch5A.g34879	Chr5	6372869	6373371	Araport11: AT1G34160.2 | Tetratricopeptide repeat (TPR)-like superfamily protein		6378008	4637
high_quant	A05_6378008	1.44367e-07	Maldo.hc.v1a1.ch5A.g34878	Chr5	6371935	6372240	NCBI_nr: Werner Syndrome-like exonuclease [Malus domestica]	nucleic acid binding (GO:0003676)	6378008	5768
high_quant	A05_6378008	1.44367e-07	Maldo.hc.v1a1.ch5A.g34877	Chr5	6365839	6368144	Araport11: AT3G03773.1 | HSP20-like chaperones superfamily protein NCBI_nr: co-chaperone protein p23-1-like isoform X2 [Malus domestica]	Hsp90 protein binding (GO:0051879)	6378008	9864
high_quant	A05_6378008	1.44367e-07	Maldo.hc.v1a1.ch5B.g36772	Chr5	6390220	6390734	Uncharacterized protein		6378008	12212
high_quant	A05_6378008	1.44367e-07	Maldo.hc.v1a1.ch5B.g36770	Chr5	6364750	6365376	Uncharacterized protein	innate immune response (GO:0045087)	6378008	12632
high_quant	A05_6378008	1.44367e-07	Maldo.hc.v1a1.ch5A.g34876	Chr5	6363511	6365106	Araport11: AT3G18990.1 | AP2/B3-like transcriptional factor family protein NCBI_nr: B3 domain-containing transcription factor VRN1-like [Malus domestica]	DNA binding (GO:0003677)	6378008	12902
high_quant	A05_6378008	1.44367e-07	Maldo.hc.v1a1.ch5A.g34880	Chr5	6391926	6395177	Araport11: AT1G34190.1 | NAC domain containing protein 17 NCBI_nr: NAC domain-containing protein 17-like [Malus domestica]	DNA binding (GO:0003677) regulation of DNA-templated transcription (GO:0006355)	6378008	13918
high_quant	A05_6378008	1.44367e-07	Maldo.hc.v1a1.ch5A.g34881	Chr5	6396301	6398036	Araport11: AT5G05850.1 | plant intracellular ras group-related LRR 1	protein binding (GO:0005515)	6378008	18293
high_quant	A05_6378008	1.44367e-07	Maldo.hc.v1a1.ch5B.g36769	Chr5	6358056	6358687	Araport11: AT1G07040.1 | plant/protein		6378008	19321
high_quant	A05_6378008	1.44367e-07	Maldo.hc.v1a1.ch5A.g34882	Chr5	6401676	6403622	Araport11: AT2G17525.1 | Pentatricopeptide repeat (PPR) superfamily protein NCBI_nr: pentatricopeptide repeat-containing protein At2g17525, mitochondrial [Malus domestica]	protein binding (GO:0005515)	6378008	23668
low_quant low_binary	B03_34046735	1.87E-05 4.84E-05	Maldo.hc.v1a1.ch3B.g33434	Chr3	34040764	34041321	Araport11: AT1G47960.2 | cell wall / vacuolar inhibitor of fructosidase 1	enzyme inhibitor activity (GO:0004857) negative regulation of catalytic activity (GO:0043086)	34046735	5414
low_quant low_binary	B03_34046735	1.87E-05 4.84E-05	Maldo.hc.v1a1.ch3A.g31820	Chr3	34035042	34036499	Araport11: AT1G48910.1 | Flavin-containing monooxygenase family protein NCBI_nr: probable indole-3-pyruvate monooxygenase YUCCA10 [Malus domestica]	flavin adenine dinucleotide binding (GO:0050660) NADP binding (GO:0050661)	34046735	10236
low_quant low_binary	B03_34046735	1.87E-05 4.84E-05	Maldo.hc.v1a1.ch3A.g31819	Chr3	34031323	34032776	Araport11: AT1G48910.1 | Flavin-containing monooxygenase family protein	flavin adenine dinucleotide binding (GO:0050660) NADP binding (GO:0050661)	34046735	13959
low_quant low_binary	B03_34046735	1.87E-05 4.84E-05	Maldo.hc.v1a1.ch3A.g31818	Chr3	34025452	34026860	Araport11: AT1G48910.1 | Flavin-containing monooxygenase family protein	flavin adenine dinucleotide binding (GO:0050660) NADP binding (GO:0050661)	34046735	19875
low_quant low_binary	B03_34046735	1.87E-05 4.84E-05	Maldo.hc.v1a1.ch3A.g31817	Chr3	34018209	34024632	Araport11: AT2G47940.1 | DEGP protease 2 NCBI_nr: protease Do-like 2, chloroplastic [Malus domestica]	protein binding (GO:0005515) proteolysis (GO:0006508) serine-type endopeptidase activity (GO:0004252)	34046735	22103
low_quant low_binary	B03_34046735	1.87E-05 4.84E-05	Maldo.hc.v1a1.ch3A.g31821	Chr3	34069860	34070366	NCBI_nr: classical arabinogalactan protein 26-like [Pyrus ussuriensis x Pyrus communis]		34046735	23125
low_quant low_binary	B03_34046735	1.87E-05 4.84E-05	Maldo.hc.v1a1.ch3A.g31822	Chr3	34071504	34074146	Araport11: AT2G47920.2 | Kinase interacting (KIP1-like) family protein NCBI_nr: chromatin assembly factor 1 subunit p90-like [Pyrus ussuriensis x Pyrus communis]	actin binding (GO:0003779)	34046735	24769
high_quant	B07_5646388	4.17098e-08	Maldo.hc.v1a1.ch7B.g43072	Chr7	5646075	5648733	Araport11: AT5G62880.2 | RAC-like 10	GTPase activity (GO:0003924) GTP binding (GO:0005525) small GTPase-mediated signal transduction (GO:0007264)	5646388	313
high_quant	B07_5646388	4.17098e-08	Maldo.hc.v1a1.ch7B.g43071	Chr7	5643611	5645203	Araport11: AT1G11710.1 | Pentatricopeptide repeat (PPR) superfamily protein	protein binding (GO:0005515)	5646388	1185
high_quant	B07_5646388	4.17098e-08	Maldo.hc.v1a1.ch7A.g40987	Chr7	5644694	5647795	Araport11: AT2G38680.1 | 5'-nucleotidase / magnesium ion binding protein NCBI_nr: 7-methylguanosine phosphate-specific 5'-nucleotidase [Malus domestica]	5'-nucleotidase activity (GO:0008253) cytoplasm (GO:0005737) magnesium ion binding (GO:0000287)	5646388	1407
high_quant	B07_5646388	4.17098e-08	Maldo.hc.v1a1.ch7B.g43070	Chr7	5639530	5641664	Araport11: AT3G54290.1 | hemerythrin HHE cation-binding domain protein		5646388	4724
high_quant	B07_5646388	4.17098e-08	Maldo.hc.v1a1.ch7A.g40988	Chr7	5651261	5651569	Uncharacterized protein		5646388	4873
high_quant	B07_5646388	4.17098e-08	Maldo.hc.v1a1.ch7B.g43069	Chr7	5637987	5639108	Araport11: AT4G12560.3 | F-box and associated interaction domains-containing protein	protein binding (GO:0005515)	5646388	7280
high_quant	B07_5646388	4.17098e-08	Maldo.hc.v1a1.ch7B.g43073	Chr7	5654052	5654950	Uncharacterized protein		5646388	7664
high_quant	B07_5646388	4.17098e-08	Maldo.hc.v1a1.ch7B.g43074	Chr7	5655002	5657234	NCBI_nr: putative COBL7 (COBRA-LIKE 7) [Malus domestica]		5646388	8614
high_quant	B07_5646388	4.17098e-08	Maldo.hc.v1a1.ch7B.g43075	Chr7	5659732	5662587	TrEMBL: TYR_PHOSPHATASE_2 domain-containing protein [Malus domestica]	dephosphorylation (GO:0016311) phosphatase activity (GO:0016791) protein tyrosine/serine/threonine phosphatase activity (GO:0008138)	5646388	13344
high_quant	B07_5646388	4.17098e-08	Maldo.hc.v1a1.ch7A.g40986	Chr7	5628956	5630068	Araport11: AT5G01420.1 | Glutaredoxin family protein NCBI_nr: uncharacterized protein At3g28850-like isoform X1 [Malus domestica]		5646388	16320
high_quant	B07_5646388	4.17098e-08	Maldo.hc.v1a1.ch7A.g40985	Chr7	5624256	5625507	Araport11: AT5G20230.1 | blue-copper-binding protein NCBI_nr: cucumber peeling cupredoxin-like [Malus domestica]	electron transfer activity (GO:0009055)	5646388	20881
high_quant	B07_5646388	4.17098e-08	Maldo.hc.v1a1.ch7B.g43076	Chr7	5669993	5672581	Araport11: AT5G41270.1 | RNase P Rpr2/Rpp21 subunit domain protein	RNA processing (GO:0006396)	5646388	23605
high_quant	B07_5646388	4.17098e-08	Maldo.hc.v1a1.ch7A.g40984	Chr7	5619655	5622665	Araport11: AT5G22060.1 | DNAJ homologue 2 NCBI_nr: dnaJ protein homolog [Malus domestica]	ATP binding (GO:0005524) heat shock protein binding (GO:0031072) Hsp70 protein binding (GO:0030544) protein folding (GO:0006457) response to heat (GO:0009408) unfolded protein binding (GO:0051082)	5646388	23723
high_quant	B17_29483088	1.32138e-06	Maldo.hc.v1a1.ch17B.g24986	Chr17	29483527	29485293	Araport11: AT1G43760.1 | DNAse I-like superfamily protein		29483088	439
high_quant	B17_29483088	1.32138e-06	Maldo.hc.v1a1.ch17B.g24985	Chr17	29480266	29481043	NCBI_nr: histone-lysine N-methyltransferase SETD1B [Pyrus ussuriensis x Pyrus communis]		29483088	2045
high_quant	B17_29483088	1.32138e-06	Maldo.hc.v1a1.ch17B.g24984	Chr17	29476573	29480892	Uncharacterized protein		29483088	2196
high_quant	B17_29483088	1.32138e-06	Maldo.hc.v1a1.ch17B.g24987	Chr17	29488950	29491061	Araport11: AT1G66740.1 | ASF1 like histone chaperone	chromatin organization (GO:0006325) nucleus (GO:0005634) structural constituent of chromatin (GO:0030527)	29483088	5862
high_quant	B17_29483088	1.32138e-06	Maldo.hc.v1a1.ch17A.g23854	Chr17	29476147	29477055	Araport11: AT5G38260.1 | Protein kinase superfamily protein SwissProt: LRL21_ARATH LEAF RUST 10 DISEASE-RESISTANCE LOCUS RECEPTOR-LIKE PROTEIN KINASE-like	polysaccharide binding (GO:0030247)	29483088	6033
high_quant	B17_29483088	1.32138e-06	Maldo.hc.v1a1.ch17B.g24983	Chr17	29474619	29476058	NCBI_nr: 2-hydroxyacyl-CoA lyase [Malus domestica] Araport11: AT5G17380.1 | Thiamine pyrophosphate dependent pyruvate decarboxylase family protein	catalytic activity (GO:0003824) magnesium ion binding (GO:0000287) thiamine pyrophosphate binding (GO:0030976)	29483088	7030
high_quant	B17_29483088	1.32138e-06	Maldo.hc.v1a1.ch17B.g24988	Chr17	29493329	29494507	Araport11: AT3G06240.1 | F-box family protein NCBI_nr: SFBB6 [Malus domestica]	protein binding (GO:0005515)	29483088	10241
high_quant	B17_29483088	1.32138e-06	Maldo.hc.v1a1.ch17A.g23855	Chr17	29493758	29501170	Araport11: AT5G38280.1 | PR5-like receptor kinase NCBI_nr: PR5-like receptor kinase isoform X3 [Malus domestica]	ATP binding (GO:0005524) protein kinase activity (GO:0004672) protein phosphorylation (GO:0006468)	29483088	10670
high_quant	B17_29483088	1.32138e-06	Maldo.hc.v1a1.ch17B.g24989	Chr17	29497343	29499229	Araport11: AT5G38110.1 | anti- silencing function 1b NCBI_nr: probable histone chaperone ASF1A [Malus domestica]	chromatin organization (GO:0006325) nucleus (GO:0005634) structural constituent of chromatin (GO:0030527)	29483088	14255
high_quant	B17_29483088	1.32138e-06	Maldo.hc.v1a1.ch17B.g24990	Chr17	29500793	29518454	Araport11: AT1G66730.1 | DNA LIGASE 6	ATP binding (GO:0005524) DNA binding (GO:0003677) DNA biosynthetic process (GO:0071897) DNA ligase (ATP) activity (GO:0003910) DNA recombination (GO:0006310) DNA repair (GO:0006281)	29483088	17705
high_quant	B17_29483088	1.32138e-06	Maldo.hc.v1a1.ch17B.g24991	Chr17	29502724	29503090	Uncharacterized protein		29483088	19636
high_quant	B17_29483088	1.32138e-06	Maldo.hc.v1a1.ch17B.g24992	Chr17	29504090	29505239	Uncharacterized protein		29483088	21002
high_quant	B17_29483088	1.32138e-06	Maldo.hc.v1a1.ch17B.g24982	Chr17	29460164	29462015	Uncharacterized protein		29483088	21073
high_quant	B17_29483088	1.32138e-06	Maldo.hc.v1a1.ch17A.g23853	Chr17	29460254	29460646	Uncharacterized protein		29483088	22442
high_quant	B17_29483088	1.32138e-06	Maldo.hc.v1a1.ch17B.g24981	Chr17	29458713	29460025	Uncharacterized protein		29483088	23063
high_quant	B17_29483088	1.32138e-06	Maldo.hc.v1a1.ch17B.g24980	Chr17	29455476	29458252	Uncharacterized protein		29483088	24836
