## Supplementary material for "Genome-Wide Associations within Diverse Wild Apple Germplasm for Postharvest Blue Mold Resistance to *Penicillium expansum*": STable 4

### Sheet: binary data results
STable 3. Full candidate gene list from bianary measures. Distance is the base pairs between SNPs and genes.
Trait	SNP	p-value	Gene	Chromosome	start	end	BLAST results	GO terms	SNP pos	dist	GDDH13 ortholog enrichments
high_binary	B03_31029287	1.91193e-05	Maldo.hc.v1a1.ch3A.g31499	Chr3	31031048	31034178	Araport11: AT3G14930.2 | Uroporphyrinogen decarboxylase NCBI_nr: uroporphyrinogen decarboxylase 1, chloroplastic [Malus domestica]	porphyrin-containing compound biosynthetic process (GO:0006779) uroporphyrinogen decarboxylase activity (GO:0004853)	31029287	1761	carboxylic acid metabolic process
high_binary	B03_31029287	1.91193e-05	Maldo.hc.v1a1.ch3B.g33163	Chr3	31032882	31039229	Araport11: AT2G30710.1 | Ypt/Rab-GAP domain of gyp1p superfamily protein NCBI_nr: TBC1 domain family member 22B-like isoform X1 [Malus domestica]		31029287	3595
high_binary	B03_31029287	1.91193e-05	Maldo.hc.v1a1.ch3A.g31500	Chr3	31035479	31037314	Araport11: AT3G14920.1 | Peptide-N4-(N-acetyl-beta-glucosaminyl)asparagine amidase A protein NCBI_nr: peptide-N4-(N-acetyl-beta-glucosaminyl)asparagine amidase A-like [Malus domestica]		31029287	6192
high_binary	B03_31029287	1.91193e-05	Maldo.hc.v1a1.ch3A.g31498	Chr3	31021325	31021885	Araport11: AT2G42610.2 | LIGHT-DEPENDENT SHORT HYPOCOTYLS-like protein (DUF640) NCBI_nr: protein LIGHT-DEPENDENT SHORT HYPOCOTYLS 10 [Malus domestica]		31029287	7402
high_binary	B03_31029287	1.91193e-05	Maldo.hc.v1a1.ch3A.g31501	Chr3	31038696	31040537	Araport11: AT3G14920.1 | Peptide-N4-(N-acetyl-beta-glucosaminyl)asparagine amidase A protein TrEMBL: Uroporphyrinogen decarboxylase [Malus domestica]		31029287	9409
high_binary	B03_31029287	1.91193e-05	Maldo.hc.v1a1.ch3B.g33164	Chr3	31040743	31042957	Araport11: AT5G62270.1 | ribosomal protein L20		31029287	11456
high_binary	B03_31029287	1.91193e-05	Maldo.hc.v1a1.ch3B.g33162	Chr3	31011254	31012954	Araport11: AT5G53870.2 | early nodulin-like protein 1 NCBI_nr: early nodulin-like protein 2 [Malus domestica]	electron transfer activity (GO:0009055)	31029287	16333
high_binary	B03_31029287	1.91193e-05	Maldo.hc.v1a1.ch3B.g33165	Chr3	31046583	31050410	Araport11: AT2G30700.1 | GPI-anchored protein NCBI_nr: uncharacterized GPI-anchored protein At1g61900-like isoform X1 [Malus domestica]		31029287	17296
high_binary	B03_31029287	1.91193e-05	Maldo.hc.v1a1.ch3A.g31497	Chr3	31009431	31011310	Araport11: AT1G75980.1 | Single hybrid motif superfamily protein NCBI_nr: protein Abitram isoform X1 [Malus domestica]		31029287	17977	carboxylic acid metabolic process
high_binary	B03_31029287	1.91193e-05	Maldo.hc.v1a1.ch3A.g31496	Chr3	31007568	31008941	Araport11: AT1G78830.1 | Curculin-like (mannose-binding) lectin family protein NCBI_nr: EP1-like glycoprotein 2 [Malus domestica]		31029287	20346
high_binary	B03_31029287	1.91193e-05	Maldo.hc.v1a1.ch3A.g31502	Chr3	31051286	31051792	NCBI_nr: uncharacterized protein At4g02000-like [Malus domestica]		31029287	21999
high_binary	B03_31029287	1.91193e-05	Maldo.hc.v1a1.ch3B.g33166	Chr3	31051347	31053138	Araport11: AT1G47710.1 | Serine protease inhibitor (SERPIN) family protein NCBI_nr: serpin-ZX-like isoform X1 [Malus domestica]	extracellular space (GO:0005615) serine-type endopeptidase inhibitor activity (GO:0004867)	31029287	22060
high_binary	B03_31029287	1.91193e-05	Maldo.hc.v1a1.ch3A.g31503	Chr3	31051969	31052331	NCBI_core_nt : Malus domestica peptide-N4-(N-acetyl-beta-glucosaminyl)asparagine amidase A-like		31029287	22682
high_binary	B03_31029287	1.91193e-05	Maldo.hc.v1a1.ch3A.g31495	Chr3	31005019	31006341	Araport11: AT1G78850.1 | D-mannose binding lectin protein with Apple-like carbohydrate-binding domain-containing protein NCBI_nr: epidermis-specific secreted glycoprotein EP1-like [Malus domestica]		31029287	22946
high_binary	B03_31029287	1.91193e-05	Maldo.hc.v1a1.ch3A.g31504	Chr3	31052911	31056069	NCBI_nr: T4.15 [Malus x robusta] NCBI_core_nt: Malus x robusta DNA fragment spanning resistance locus against Erwinia amylovora on linkage group 3, clone 16k15 contig4/4		31029287	23624
low_quant low_binary	B03_34046735	1.87E-05 4.84E-05	Maldo.hc.v1a1.ch3B.g33434	Chr3	34040764	34041321	Araport11: AT1G47960.2 | cell wall / vacuolar inhibitor of fructosidase 1	enzyme inhibitor activity (GO:0004857) negative regulation of catalytic activity (GO:0043086)	34046735	5414
low_quant low_binary	B03_34046735	1.87E-05 4.84E-05	Maldo.hc.v1a1.ch3A.g31820	Chr3	34035042	34036499	Araport11: AT1G48910.1 | Flavin-containing monooxygenase family protein NCBI_nr: probable indole-3-pyruvate monooxygenase YUCCA10 [Malus domestica]	flavin adenine dinucleotide binding (GO:0050660) NADP binding (GO:0050661)	34046735	10236	hydrogen peroxide metabolic process
low_quant low_binary	B03_34046735	1.87E-05 4.84E-05	Maldo.hc.v1a1.ch3A.g31819	Chr3	34031323	34032776	Araport11: AT1G48910.1 | Flavin-containing monooxygenase family protein	flavin adenine dinucleotide binding (GO:0050660) NADP binding (GO:0050661)	34046735	13959	hydrogen peroxide metabolic process
low_quant low_binary	B03_34046735	1.87E-05 4.84E-05	Maldo.hc.v1a1.ch3A.g31818	Chr3	34025452	34026860	Araport11: AT1G48910.1 | Flavin-containing monooxygenase family protein	flavin adenine dinucleotide binding (GO:0050660) NADP binding (GO:0050661)	34046735	19875	hydrogen peroxide metabolic process
low_quant low_binary	B03_34046735	1.87E-05 4.84E-05	Maldo.hc.v1a1.ch3A.g31817	Chr3	34018209	34024632	Araport11: AT2G47940.1 | DEGP protease 2 NCBI_nr: protease Do-like 2, chloroplastic [Malus domestica]	protein binding (GO:0005515) proteolysis (GO:0006508) serine-type endopeptidase activity (GO:0004252)	34046735	22103	carboxylic acid metabolic process
low_quant low_binary	B03_34046735	1.87E-05 4.84E-05	Maldo.hc.v1a1.ch3A.g31821	Chr3	34069860	34070366	NCBI_nr: classical arabinogalactan protein 26-like [Pyrus ussuriensis x Pyrus communis]		34046735	23125
low_quant low_binary	B03_34046735	1.87E-05 4.84E-05	Maldo.hc.v1a1.ch3A.g31822	Chr3	34071504	34074146	Araport11: AT2G47920.2 | Kinase interacting (KIP1-like) family protein NCBI_nr: chromatin assembly factor 1 subunit p90-like [Pyrus ussuriensis x Pyrus communis]	actin binding (GO:0003779)	34046735	24769
high_binary	B17_1960266	3.19548e-07	Maldo.hc.v1a1.ch17A.g21726	Chr17	1960612	1962810	Araport11: AT2G13600.1 | Pentatricopeptide repeat (PPR) superfamily protein	protein binding (GO:0005515)	1960266	346
high_binary	B17_1960266	3.19548e-07	Maldo.hc.v1a1.ch17A.g21725	Chr17	1955566	1957526	Araport11: AT5G14570.1 | high affinity nitrate transporter 2.7	nitrate transmembrane transporter activity (GO:0015112) transmembrane transport (GO:0022857) transmembrane transporter activity (GO:0055085)	1960266	2740
high_binary	B17_1960266	3.19548e-07	Maldo.hc.v1a1.ch17A.g21727	Chr17	1964703	1968073	Araport11: AT3G14470.2 | NB-ARC domain-containing disease resistance protein NCBI_nr: putative disease resistance protein RGA3 [Malus domestica]	ADP binding (GO:0043531) defense response (GO:0006952) protein binding (GO:0005515)	1960266	4437	carboxylic acid metabolic process salicylic acid biosynthetic process
high_binary	B17_1960266	3.19548e-07	Maldo.hc.v1a1.ch17A.g21724	Chr17	1953506	1955262	Uncharacterized protein		1960266	5004
high_binary	B17_1960266	3.19548e-07	Maldo.hc.v1a1.ch17A.g21723	Chr17	1950908	1952438	Araport11: AT5G23240.1 | DNAJ heat shock N-terminal domain-containing protein		1960266	7828
high_binary	B17_1960266	3.19548e-07	Maldo.hc.v1a1.ch17A.g21722	Chr17	1948794	1950100	Araport11: AT1G50170.1 | sirohydrochlorin ferrochelatase B	lyase activity (GO:0016829)	1960266	10166
high_binary	B17_1960266	3.19548e-07	Maldo.hc.v1a1.ch17A.g21728	Chr17	1972246	1978220	Araport11: AT1G19100.1 | Histidine kinase-, DNA gyrase B-, and HSP90-like ATPase family protein	ATP hydrolysis activity (GO:0016887)	1960266	11980
high_binary	B17_1960266	3.19548e-07	Maldo.hc.v1a1.ch17B.g22605	Chr17	1974002	1975299	NCBI_nr: ankyrin repeat-containing protein ITN1-like [Malus domestica] Araport11: AT3G18670.1 | Ankyrin repeat family protein		1960266	13736
high_binary	B17_1960266	3.19548e-07	Maldo.hc.v1a1.ch17A.g21721	Chr17	1942979	1946436	Araport11: AT5G14550.1 | Core-2/I-branching beta-1,6-N-acetylglucosaminyltransferase family protein	glycosyltransferase activity (GO:0016757) membrane (GO:0016020)	1960266	13830
high_binary	B17_1960266	3.19548e-07	Maldo.hc.v1a1.ch17B.g22606	Chr17	1983872	1984402	Araport11: AT3G27650.1 | LOB domain-containing protein 25		1960266	23606
