## Supplementary material for "Genome-Wide Associations within Diverse Wild Apple Germplasm for Postharvest Blue Mold Resistance to *Penicillium expansum*": STable 6

### Sheet: Sheet1
STable 6. Resistant accessions and their genotype call for each significant SNP/trait association. Bold alleles signify the desirable allele. Italics signify imputed SNP calls.
	Binary/Quantitate	Binary	Binary	Quantitate	Quantitate	Quantitate
	Low Inoculum	High Inoculum	High Inoculum	High Inoculum	High Inoculum	High Inoculum
Resistant Accession	B03_34046735	B03_31029287	B17_1960266	A05_6378008	B07_5646388	B17_29483088
PI 369855	CC	AA	AA	AG	AA	GG
PI 613981	AC	GG	AA	GG	GG	AA
PI 657038	CC	AG	AA	AG	AA	GG
PI 657035	CC	GG	AA	AA	AG	GG
PI 657044	AC	AG	AG	GG	GG	AA
PI 657047	CC	GG	AA	AG	AA	GG
PI 657055	CC	AA	AA	AG	GG	GG
PI 682799	CC	AG	AA	AA	AG	GG
PI 682802	AC	AG	AA	AA	AG	AG
PI 687735	CC	AG	AA	GG	AA	GG
PI 682804	CC	GG	AA	AA	GG	GG
