## Supplementary material for "Genome-Wide Associations within Diverse Wild Apple Germplasm for Postharvest Blue Mold Resistance to *Penicillium expansum*": Table 1

### Sheet: Supp1.Top_SNPs_full_model_info
Trait	SNP	Chromosome	position	Max-step model pval	extended Bayesian criterion model pval	Phenotypic variance explained
high_binary	B03_31029287	Chr3	31029287	1.91e-05	0.000172829	0.1354
high_binary	B17_1960266	Chr17	1960266	3.2e-07	2.35e-05	0.1947
high_quant	A05_6378008	Chr5	6378008	1.44e-07	1.44e-07	0.1306
high_quant	B07_5646388	Chr7	5646388	4.17e-08	4.17e-08	0.3129
high_quant	B17_29483088	Chr17	29483088	1.32e-06	1.32e-06	0.1017
low_binary	B03_34046735	Chr3	34046735	4.84e-05	4.84e-05	0.1441
low_quant	B03_34046735	Chr3	34046735	1.87e-05	1.87e-05	0.1596
