## Supplementary material for "Genome-Wide Associations within Diverse Wild Apple Germplasm for Postharvest Blue Mold Resistance to *Penicillium expansum*": Table 3

### Sheet: Sheet1
Trait	SNP	p-value	Gene	BLAST results	GO terms	GDDH13 ortholog enrichments
high_binary	B03_31029287	1.91193e-05	Maldo.hc.v1a1.ch3B.g33165	Araport11: AT2G30700.1 | GPI-anchored protein NCBI_nr: uncharacterized GPI-anchored protein At1g61900-like isoform X1 [Malus domestica]
high_binary	B03_31029287	1.91193e-05	Maldo.hc.v1a1.ch3A.g31496	Araport11: AT1G78830.1 | Curculin-like (mannose-binding) lectin family protein NCBI_nr: EP1-like glycoprotein 2 [Malus domestica]
high_binary	B03_31029287	1.91193e-05	Maldo.hc.v1a1.ch3B.g33166	Araport11: AT1G47710.1 | Serine protease inhibitor (SERPIN) family protein NCBI_nr: serpin-ZX-like isoform X1 [Malus domestica]	extracellular space (GO:0005615) serine-type endopeptidase inhibitor activity (GO:0004867)
high_binary	B03_31029287	1.91193e-05	Maldo.hc.v1a1.ch3A.g31495	Araport11: AT1G78850.1 | D-mannose binding lectin protein with Apple-like carbohydrate-binding domain-containing protein NCBI_nr: epidermis-specific secreted glycoprotein EP1-like [Malus domestica]
high_binary	B03_31029287	1.91193e-05	Maldo.hc.v1a1.ch3A.g31504	NCBI_nr: T4.15 [Malus x robusta] NCBI_core_nt: Malus x robusta DNA fragment spanning resistance locus against Erwinia amylovora on linkage group 3, clone 16k15 contig4/4
high_binary	B17_1960266	3.19548e-07	Maldo.hc.v1a1.ch17A.g21727	Araport11: AT3G14470.2 | NB-ARC domain-containing disease resistance protein NCBI_nr: putative disease resistance protein RGA3 [Malus domestica]	ADP binding (GO:0043531) defense response (GO:0006952) protein binding (GO:0005515)	carboxylic acid metabolic process salicylic acid biosynthetic process
high_binary	B17_1960266	3.19548e-07	Maldo.hc.v1a1.ch17A.g21722	Araport11: AT1G50170.1 | sirohydrochlorin ferrochelatase B	lyase activity (GO:0016829)
high_binary	B17_1960266	3.19548e-07	Maldo.hc.v1a1.ch17A.g21728	Araport11: AT1G19100.1 | Histidine kinase-, DNA gyrase B-, and HSP90-like ATPase family protein	ATP hydrolysis activity (GO:0016887)
high_binary	B17_1960266	3.19548e-07	Maldo.hc.v1a1.ch17A.g21721	Araport11: AT5G14550.1 | Core-2/I-branching beta-1,6-N-acetylglucosaminyltransferase family protein	glycosyltransferase activity (GO:0016757) membrane (GO:0016020)
high_binary	B17_1960266	3.19548e-07	Maldo.hc.v1a1.ch17B.g22606	Araport11: AT3G27650.1 | LOB domain-containing protein 25
